# *Montastraea cavernosa* corallite structure demonstrates distinct morphotypes across shallow and mesophotic depth zones in the Gulf of Mexico

**DOI:** 10.1101/402636

**Authors:** Michael S. Studivan, Gillian Milstein, Joshua D. Voss

## Abstract

This study assessed morphological variation of the depth-generalist coral *Montastraea cavernosa* across shallow and mesophotic coral ecosystems in the Gulf of Mexico (GOM) using thirteen corallite metrics. While corallite structure differed significantly across sites, we observed that mean corallite diameters were smaller and spacing was greater in mesophotic corals as compared to shallow corals. Additional corallite variation, including greater mean corallite height of mesophotic samples, are hypothesized to be photoadaptive responses to low light environments. Multivariate analyses also revealed two distinct morphotypes identified by significant variation in corallite spacing with >90% accuracy. A ‘shallow’ morphotype was characterized by larger, more closely-spaced corallites, while a ‘depth-generalist’ type exhibited smaller, further-spaced corallites. Variable presence of morphotypes within some sites suggests genotypic influence on corallite morphology as there was a slight, but significant, impact of morphotype on genetic structure within shallow zones in the Flower Garden Banks. Patterns of increased algal symbiont (Symbiodiniaceae) density and chlorophyll concentration were retained in the depth-generalist morphotype even in shallow zones, identifying multiple photoadaptive strategies between morphotypes. The results of this study suggest that morphological variation among *M. cavernosa* represents a combination of genotypic variation and phenotypic plasticity rather than responses to environmental stimuli alone.
