## Supplemental Table 1 for "*Montastraea cavernosa* corallite structure demonstrates distinct morphotypes across shallow and mesophotic depth zones in the Gulf of Mexico"

### Sheet: Sheet1
	CD	CW	L1S	T1S	L1C	T1C	L4S	T4S	L4C	T4C	TH	CH
CD	1
CW	0.68	1
L1S	0.47	0.29	1
T1S	-0.23	ns	-0.29	1
L1C	ns	ns	ns	ns	1
T1C	ns	ns	ns	0.37	ns	1
L4S	ns	ns	ns	0.25	0.26	ns	1
T4S	-0.4	-0.41	-0.35	0.31	ns	ns	0.38	1
L4C	ns	ns	ns	0.24	0.29	0.26	ns	0.25	1
T4C	ns	ns	ns	0.35	ns	0.35	0.34	0.69	0.41	1
TH	0.34	ns	ns	0.24	ns	0.3	ns	ns	ns	0.27	1
CH	ns	0.25	ns	0.24	ns	ns	0.26	ns	ns	ns	0.26	1
