## Supplemental Table 2 for "*Montastraea cavernosa* corallite structure demonstrates distinct morphotypes across shallow and mesophotic depth zones in the Gulf of Mexico"

### Sheet: Sheet1
Metric	Test Statistic	p Value*
Overall	7.84	0.0001
CD	37.29	1.6e-07
CW	45.34	3.4e-09
L1S	32.78	1.3e-06
T1S	35.17	4.3e-07
L1C	6.45	ns
T1C	20.21	0.00045
L4S	22.28	0.00018
T4S	32.25	1.7e-06
L4C	11.12	0.025
T4C	31.47	2.5e-06
TH	38.32	9.6e-08
CH	26.19	2.9e-05
