## Supplemental Table 3 for "*Montastraea cavernosa* corallite structure demonstrates distinct morphotypes across shallow and mesophotic depth zones in the Gulf of Mexico"

### Sheet: Sheet1
Test	Comparison	CD	CW	L1S	L4S	T1C	TH	CH	CS
Kruskal-Wallis	Overall	3.5e-08	1.4e-13	2e-16	2e-16	2e-16	1.3e-12	2e-16	2e-16
Dunn's	BRT.mesophotic – EFGB.mesophotic	ns	ns	ns	ns	ns	ns	ns	ns
	BRT.mesophotic – EFGB.shallow	ns	0.013	0.0082	ns	0.032	0.00047	1e-05	7.8e-05
	EFGB.mesophotic – EFGB.shallow	ns	ns	3.9e-07	0.00061	0.0042	0.0041	0.00058	6.1e-08
	BRT.mesophotic – MCG.mesophotic	ns	ns	ns	ns	ns	ns	ns	ns
	EFGB.mesophotic – MCG.mesophotic	ns	0.038	ns	ns	ns	ns	ns	ns
	EFGB.shallow – MCG.mesophotic	ns	0.00024	5e-05	0.026	0.017	0.029	0.0066	1.1e-05
	BRT.mesophotic – PRG.mesophotic	ns	ns	6.2e-08	2.3e-06	5.9e-10	0.0059	8.8e-12	6.1e-05
	EFGB.mesophotic – PRG.mesophotic	0.0018	0.038	2e-14	6.5e-12	4.6e-12	0.031	1e-09	7.1e-08
	EFGB.shallow – PRG.mesophotic	0.00096	0.00026	0.00058	2.9e-05	1.2e-06	ns	0.0011	ns
	MCG.mesophotic – PRG.mesophotic	ns	ns	5.7e-12	3.6e-09	1.5e-11	ns	2.3e-08	1.1e-05
	BRT.mesophotic – DRT.shallow	0.017	1.2e-05	9.7e-06	0.001	7.3e-06	3.6e-07	1.3e-09	2e-06
	EFGB.mesophotic – DRT.shallow	ns	0.0013	2e-11	1e-07	2.1e-07	5e-06	1.2e-07	1.7e-09
	EFGB.shallow – DRT.shallow	ns	0.021	0.022	0.016	0.0045	0.031	0.022	ns
	MCG.mesophotic – DRT.shallow	0.026	6.6e-08	5.8e-09	1.7e-05	1.1e-06	4.8e-05	2.7e-06	2.9e-07
	PRG.mesophotic – DRT.shallow	1.9e-05	4.8e-08	ns	ns	ns	0.012	ns	ns
	BRT.mesophotic – WFGB.mesophotic	ns	ns	ns	ns	ns	ns	ns	ns
	EFGB.mesophotic – WFGB.mesophotic	ns	ns	ns	ns	ns	ns	ns	ns
	EFGB.shallow – WFGB.mesophotic	ns	0.0011	3.2e-05	0.05	0.012	1.2e-05	6.7e-06	5.3e-07
	MCG.mesophotic – WFGB.mesophotic	ns	ns	ns	ns	ns	ns	ns	ns
	PRG.mesophotic – WFGB.mesophotic	0.027	ns	2.3e-12	6.2e-09	4.3e-12	0.0006	1.4e-12	6.7e-07
	DRT.shallow – WFGB.mesophotic	0.035	2.1e-07	2.8e-09	3.4e-05	6e-07	1.5e-09	4.8e-10	1.5e-08
	BRT.mesophotic – WFGB.shallow	0.0011	0.0011	0.02	0.013	8.9e-05	0.00055	0.039	0.00064
	EFGB.mesophotic – WFGB.shallow	ns	0.047	4e-06	3.1e-06	2.6e-06	0.0045	ns	9e-07
	EFGB.shallow – WFGB.shallow	0.03	ns	ns	ns	0.034	ns	0.016	ns
	MCG.mesophotic – WFGB.shallow	0.0012	1.1e-05	0.00029	0.00037	1.6e-05	0.03	ns	0.00015
	PRG.mesophotic – WFGB.shallow	5.5e-08	1.2e-05	0.00042	0.012	0.0075	ns	5.9e-08	ns
	DRT.shallow – WFGB.shallow	ns	ns	0.016	ns	ns	0.043	7.1e-06	ns
	WFGB.mesophotic – WFGB.shallow	0.0017	4.9e-05	0.00021	0.00074	7.7e-06	2e-05	ns	1.1e-05
