## Supplemental Table 4 for "*Montastraea cavernosa* corallite structure demonstrates distinct morphotypes across shallow and mesophotic depth zones in the Gulf of Mexico"

### Sheet: Sheet1
Test	Comparison	Test Statistic	p Value*
Overall	Site	14.99	0.0001
	Depth	70.12	0.0001
	Site – Depth interaction	2.55	ns
Within shallow	EFGB – DRT	1.89	0.025
	EFGB – WFGB	1.37	ns
	DRT – WFGB	2.51	0.003
Within mesophotic	BRT – EFGB	2.07	0.021
	BRT – MCG	0.91	ns
	BRT – PRG	6.01	0.0001
	BRT – WFGB	0.86	ns
	EFGB – MCG	2.03	0.03
	EFGB – PRG	8.34	0.0001
	EFGB – WFGB	1.48	ns
	MCG – PRG	6.52	0.0001
	MCG – WFGB	1.13	ns
	PRG – WFGB	7.62	0.0001
Within WFGB	shallow – mesophotic	5.13	0.0001
Within EFGB	shallow – mesophotic	5.98	0.0001
