## Supplemental Table 5 for "*Montastraea cavernosa* corallite structure demonstrates distinct morphotypes across shallow and mesophotic depth zones in the Gulf of Mexico"

### Sheet: Sheet1
Test	Comparison	Test Statistic	p Value*
Overall	Site	5.05	0.0001
	Depth	18.94	0.0001
	Site – Depth Interaction	0.29	ns
Within shallow	EFGB – DRT	1.46	ns
	EFGB – WFGB	1.27	ns
	DRT – WFGB	2.42	0.0008
Within mesophotic	BRT – EFGB	1.1	ns
	BRT – MCG	0.95	ns
	BRT – PRG	3.32	0.0001
	BRT – WFGB	1.2	ns
	EFGB – MCG	0.73	ns
	EFGB – PRG	2.91	0.0008
	EFGB – WFGB	1.49	ns
	MCG – PRG	2.32	0.0008
	MCG – WFGB	1.25	ns
	PRG – WFGB	3.95	0.0001
Within WFGB	shallow – mesophotic	3.18	0.0001
Within EFGB	shallow – mesophotic	3.31	0.0001
