## Supplemental Table 6 for "*Montastraea cavernosa* corallite structure demonstrates distinct morphotypes across shallow and mesophotic depth zones in the Gulf of Mexico"

### Sheet: Sheet1
K	Mean LnP(K)	Stdev LnP(K)	Ln'(K)	|Ln''(K)|	Delta K*
1	-3255.85	0.2799	NA	NA	NA
2	-3349.62	52.279	-93.77	101.01	1.93213
3	-3342.38	41.7414	7.24	12.32	0.29515
4	-3322.82	26.8628	19.56	1.36	0.050628
5	-3301.9	27.4745	20.92	NA	NA
